# Single cell susceptibility to SARS-CoV-2 infection is driven by variable cell states

**DOI:** 10.1101/2023.07.06.547955

**Authors:** Sam Reffsin, Jesse Miller, Kasirajan Ayyanathan, Margaret C. Dunagin, Naveen Jain, David C. Schultz, Sara Cherry, Arjun Raj

**Affiliations:** Department of Bioengineering, School of Engineering and Applied Sciences, University of Pennsylvania, Philadelphia, PA, USA; Department of Pathology and Laboratory Medicine, University of Pennsylvania, Philadelphia, PA, USA; Genetics and Epigenetics, Cell and Molecular Biology Graduate Group, Perelman School of Medicine, University of Pennsylvania, Philadelphia, PA, USA; Department of Biochemistry and Biophysics, University of Pennsylvania, Philadelphia, PA, USA; Department of Microbiology, University of Pennsylvania, Philadelphia, PA, USA; Department of Genetics, Perelman School of Medicine, University of Pennsylvania, Philadelphia, PA, USA

## Abstract

The ability of a virus to infect a cell type is at least in part determined by the presence of host factors required for the viral life cycle. However, even within cell types that express known factors needed for infection, not every cell is equally susceptible, suggesting that our knowledge of the full spectrum of factors that promote infection is incomplete. Profiling the most susceptible subsets of cells within a population may reveal additional factors that promote infection. However, because viral infection dramatically alters the state of the cell, new approaches are needed to reveal the state of these cells prior to infection with virus. Here, we used single-cell clone tracing to retrospectively identify and characterize lung epithelial cells that are highly susceptible to infection with SARS-CoV-2. The transcriptional state of these highly susceptible cells includes markers of retinoic acid signaling and epithelial differentiation. Loss of candidate factors identified by our approach revealed that many of these factors play roles in viral entry. Moreover, a subset of these factors exert control over the infectable cell state itself, regulating the expression of key factors associated with viral infection and entry. Analysis of patient samples revealed the heterogeneous expression of these factors across both cells and patients *in vivo*. Further, the expression of these factors is upregulated in particular inflammatory pathologies. Altogether, our results show that the variable expression of intrinsic cell states is a major determinant of whether a cell can be infected by SARS-CoV-2.
