## Supplementary material for "Single cell susceptibility to SARS-CoV-2 infection is driven by variable cell states": Table S1_CRISPRguides

### Sheet: Sheet1
gene	guideID	gudie_sequence
MMP7	MMP7_sgRNA_1	AGACTTACCGCATATTACAG
MMP7	MMP7_sgRNA_2	AGGCATGAGTGAGCTACAGT
MMP7	MMP7_sgRNA_3	ATGATTGGCTTTGCGCGAGG
MMP7	MMP7_sgRNA_4	TCTGCATTATTTCTATGACG
TIG1	TIG1_sgRNA_1	ATCCCAGATGAGTCTCAGAG
TIG1	TIG1_sgRNA_2	CACAGAGCGCTACAACCCAG
TIG1	TIG1_sgRNA_3	GCTCCGCACTCACCCACGCG
TIG1	TIG1_sgRNA_4	GTATGCTGACTATTTCCAAG
SLPI	SLPI_sgRNA_1	AGATGTTGTCCTGACACTTG
SLPI	SLPI_sgRNA_2	CCAAGGTGCCAGAGTTCCCA
SLPI	SLPI_sgRNA_3	TGCCAGTCACTCTGGCACTC
SLPI	SLPI_sgRNA_4	TTTCTTGTATCTAAGGCACT
CEACAM1	CEACAM1_sgRNA_1	ACCCCAGGGCCCGCAAACAG
CEACAM1	CEACAM1_sgRNA_2	CAGTGACTGAGTTATTGGCG
CEACAM1	CEACAM1_sgRNA_3	GAATGTTCCATTGATAAGCC
CEACAM1	CEACAM1_sgRNA_4	TGCCATTCAATGTTGCAGAG
AXL	AXL _sgRNA_1	CCCGAAGCCAATGTACCTCG
AXL	AXL _sgRNA_2	CCTAGCAGTACATACCACCA
AXL	AXL _sgRNA_3	CGAAGCCCATAACGCCAAGG
AXL	AXL _sgRNA_4	CTGAGAACATTAGTGCTACG
TMPRSS4	TMPRSS4_sgRNA_1	ACAGCCAGGAGCTTCGCATG
TMPRSS4	TMPRSS4_sgRNA_2	CACCTTCCAGTTGAACACAT
TMPRSS4	TMPRSS4_sgRNA_3	CCTGGCGAGTATCATCATTG
TMPRSS4	TMPRSS4_sgRNA_4	CTCTCGCTGAGACAGCCTGT
CTSS	CTSS_sgRNA_1	CCACTGGCTGGGAACTCTCA
CTSS	CTSS_sgRNA_2	GATCTGGGCATGAACCACCT
CTSS	CTSS_sgRNA_3	GTTGCATAAAGATCCTACCC
CTSS	CTSS_sgRNA_4	TTTCAGTTGAGCAATCCACC
MUC20	MUC20_sgRNA_1	AGAGGCAAAGACACTCACAA
MUC20	MUC20_sgRNA_2	GCCCGGTGCTAGAGTCATAG
MUC20	MUC20_sgRNA_3	GGTGACTGTCACAAACATCG
MUC20	MUC20_sgRNA_4	GTGGAGACATCAGCCGCCAG
TSPAN8	TSPAN8_sgRNA_1	CAATATGTCCACAGCAACGT
TSPAN8	TSPAN8_sgRNA_2	CAGGTGGCGACAGGTATCCT
TSPAN8	TSPAN8_sgRNA_3	GGTGCCATCATCATGATTCT
TSPAN8	TSPAN8_sgRNA_4	GTACCCATATTGCTAATGCT
CD74	CD74_sgRNA_1	AGCCGCGGAGCCCTGTACAC
CD74	CD74_sgRNA_2	CAAGTATGGCAACATGACAG
CD74	CD74_sgRNA_3	GAGACACCTTAAGAACACCA
CD74	CD74_sgRNA_4	TCGCGCTGGTCATCCATGAC
TMPRSS2	TMPRSS2_sgRNA_1	ACTGGAACGAGAACTACGGG
TMPRSS2	TMPRSS2_sgRNA_2	GCAAATGCCGTCCAATGCCA
TMPRSS2	TMPRSS2_sgRNA_3	GGGGACGGGTAGTACTGAGC
TMPRSS2	TMPRSS2_sgRNA_4	GTCCAGAACGTCCACGTGTG
ACE2	ACE2_sgRNA_1	AACATCTTCATGCCTATGTG
ACE2	ACE2_sgRNA_2	CAGGATCCTTATGTGCACAA
ACE2	ACE2_sgRNA_3	CCAAAGGCGAGAGATAGTTG
ACE2	ACE2_sgRNA_4	TGCACAGAGAATATTCAAGG
