## Supplementary material for "Single cell susceptibility to SARS-CoV-2 infection is driven by variable cell states": Table S2_FISHprobes

### Sheet: Sheet1
target_probe	sequence (5'->3')
Covid19_Orf1a_38	cagcgcagcttcttcaaaag
Covid19_Orf1a_37	taccaccagctactatagat
Covid19_Orf1a_36	ccatgagcacataacgtgtg
Covid19_Orf1a_35	tcaccattagttgtgcgtaa
Covid19_Orf1a_34	cttctcttgttatgactgca
Covid19_Orf1a_33	atgctatgtcacgagtgaca
Covid19_Orf1a_32	atagccttgtatcctatgat
Covid19_Orf1a_31	acttgtctagtagttgcaca
Covid19_Orf1a_30	ttgtgactttttgctacctg
Covid19_Orf1a_29	gggtgtcatgttttcaactt
Covid19_Orf1a_28	actatcgccagtaacttcta
Covid19_Orf1a_27	ttgccgagctgctgaaataa
Covid19_Orf1a_26	ttagctctcaggttgtctaa
Covid19_Orf1a_25	agtgacaagtctctcgcaac
Covid19_Orf1a_24	gtactaccagcacagaatgt
Covid19_Orf1a_23	aggaccttctaacaccatta
Covid19_Orf1a_22	acaaccgtctacaacatgca
Covid19_Orf1a_21	tacagtaagaaggcatgcct
Covid19_Orf1a_20	aagcagcggttgagtagatt
Covid19_Orf1a_19	ttccactacttcttcagaga
Covid19_Orf1a_18	gtatacaccaggtatttggt
Covid19_Orf1a_17	cttgcgtttggatatggttg
Covid19_Orf1a_16	cctttgtattctgaggactt
Covid19_Orf1a_15	gtaaagcaccgtctatgcaa
Covid19_Orf1a_14	accacactggtaattaccag
Covid19_Orf1a_13	aagtgtgcccatgtacataa
Covid19_Orf1a_12	ccacaagttttacacaccac
Covid19_Orf1a_11	cttgtagagcaggtggatta
Covid19_Orf1a_10	gggtatttccactttttagt
Covid19_Orf1a_9	gtggtagtactcaaaagcct
Covid19_Orf1a_8	cgtgtggaggttaatgttgt
Covid19_Orf1a_7	ctagttgtgtagattgtcca
Covid19_Orf1a_6	tacatagccaagtggcattg
Covid19_Orf1a_5	ttggcacttttctcaaagct
Covid19_Orf1a_4	cacagcagttaaaacaccct
Covid19_Orf1a_3	acctttgttaacatttgggc
Covid19_Orf1a_2	cttatttaaggctcctgcaa
Covid19_Orf1a_1	gtcttgttgaccaacagttt
ACE2_32	gaggcataaggattttctcc
ACE2_31	tcagccatatggaaacaggg
ACE2_30	aactctaggctgttgtcatt
ACE2_29	aaattagccactcgcacatc
ACE2_28	catttcattgtcgttccatt
ACE2_27	attcttgttctggtctttca
ACE2_26	ggctcaaagtagttgagcag
ACE2_25	cagggttctgattttccaag
ACE2_24	atgtcacatttgtgcagagg
ACE2_23	ctgcttgacaaagtgcttct
ACE2_22	attggtaaagggtccttgtg
ACE2_21	acatggaacagagatgcggg
ACE2_20	gggaatttcccctttaaaga
ACE2_19	ttaggtgtggctgcagaaag
ACE2_18	agcagaaaaggttgtgcagc
ACE2_17	atatcatactggatatgccc
ACE2_16	tgatgagctgtcaggaagtc
ACE2_15	cctttgtgcacataaggatc
ACE2_14	agcatggaattttcccagaa
ACE2_13	ccttgaatattctctgtgca
ACE2_12	ttctgtccaaagggaactgt
ACE2_11	ccaaaatctaccccacatat
ACE2_10	catagtctcctctccaataa
ACE2_9	aatgatttgctcttgccatc
ACE2_8	ctcttcatataatggcctca
ACE2_7	gcctctcattgtagtctaaa
ACE2_6	gcttgactgtgagattctga
ACE2_5	tgtagtggatacatttgggc
ACE2_4	aaaaggcagaccatttgtcc
ACE2_3	tgatagaacaggtcttcggc
ACE2_2	tccaaaaatgtcttggcctg
ACE2_1	gcagcagttacagcaacaag
AXL_32	tggaagggcagaggacatag
AXL_31	cagctacaggaatccttagg
AXL_30	tcagtgtgttctccaaatct
AXL_29	ccgcagctctgtaaaacttg
AXL_28	atcaaggcatacagtccatc
AXL_27	ataaatctcgctgttctcca
AXL_26	aaggaccacacatcgctctt
AXL_25	tagacacggtcagctagact
AXL_24	caatggcaatccacttgact
AXL_23	ccattgtagatcttcttgga
AXL_22	cggtgtatgaatctcttggt
AXL_21	tcagatactccatgccactg
AXL_20	atgtctgccatgaacttcac
AXL_19	atctgagtgggcaggtacac
AXL_18	cgggaatagaggaggaagct
AXL_17	gtaggtctccatgtttcatg
AXL_16	aggtaagatgaccacaggtg
AXL_15	gaagctctctcgttcagaac
AXL_14	ggaaacagacaccgatgagc
AXL_13	tgggatggtcaaattccttc
AXL_12	accgcttcactcaggaaatc
AXL_11	tgcagatggcaatcttcatc
AXL_10	ttgaggatggagtcgtcctg
AXL_9	tccgacgactgtaggacttg
AXL_8	ataacgggtctccttctttc
AXL_7	cggtggacaaggaagagagc
AXL_6	ctagcagtacataccaccag
AXL_5	cacacacactgtcagattgg
AXL_4	tatgtccattagcacctctg
AXL_3	ctcttgccaatgcacgaagg
AXL_2	tagcactaatgttctcaggg
AXL_1	gtgataaggggtgtgaggat
CTSS_CDS.fasta_1	gcacaccaagagcacacaaa
CTSS_CDS.fasta_2	atccagggtaggatctttat
CTSS_CDS.fasta_3	cttttccttgtattgtttgc
CTSS_CDS.fasta_4	agacgtcgtactgcttcttc
CTSS_CDS.fasta_5	ctttagattcttttcccaga
CTSS_CDS.fasta_6	gaatgctccaggttgtgaag
CTSS_CDS.fasta_7	agatcgtatgagtgcattcc
CTSS_CDS.fasta_8	aagcaccacaagaacccatg
CTSS_CDS.fasta_9	atgtactggaaagccgttgt
CTSS_CDS.fasta_10	gtcgatgcccttgttatcaa
CTSS_CDS.fasta_11	ttgtagggataggaagcgtc
CTSS_CDS.fasta_12	ttgacatttctgatccatgg
CTSS_CDS.fasta_13	gcagcacgatattttgagtc
CTSS_CDS.fasta_14	agttcagtgtactttgaaca
CTSS_CDS.fasta_15	gacatcttctctgccataag
CTSS_CDS.fasta_16	ttattggccacagcttcttt
CTSS_CDS.fasta_17	gttcatagtagacaccactt
CTSS_CDS.fasta_18	ttcacattctgagtacagga
CTSS_CDS.fasta_19	atagccaaccacaagtacac
CTSS_CDS.fasta_20	attctttcccattaagatca
CTSS_CDS.fasta_21	tccgaatatatccttcttca
CTSS_CDS.fasta_22	gggtaagagggaaagctagc
TIG1_CDS_UTRs_1	catggacgcaggaaagttgg
TIG1_CDS_UTRs_2	gttgaagaagtgaagcgccg
TIG1_CDS_UTRs_3	tttggattaatccacgcgcg
TIG1_CDS_UTRs_4	cacgtgaactttacatccct
TIG1_CDS_UTRs_5	tgtagcgctctgtgctgaag
TIG1_CDS_UTRs_6	cctcaccttcctgaagtaaa
TIG1_CDS_UTRs_7	agcagaacatttccccaaac
TIG1_CDS_UTRs_8	tctgggtttctgattcttga
TIG1_CDS_UTRs_9	gatgagccgtgtacaagtta
TIG1_CDS_UTRs_10	ctatttccaaggggtttttc
TIG1_CDS_UTRs_11	ccatgattatcaggtatgct
TIG1_CDS_UTRs_12	gagtctcagagagggatcaa
TIG1_CDS_UTRs_13	caaggaaagccaaatcccag
TIG1_CDS_UTRs_14	atttcccacatcacgtaaga
TIG1_CDS_UTRs_15	caagtagtagtgtgacacct
TIG1_CDS_UTRs_16	cactgcctcacactagtgag
TIG1_CDS_UTRs_17	gtaactcttgtggcacaagt
TIG1_CDS_UTRs_18	tcagtctaaggagaccactt
TSPAN8_CDS_1	tttatacaggcactcacacc
TSPAN8_CDS_2	gataccacatagccagaaca
TSPAN8_CDS_3	acccatattgctaatgctag
TSPAN8_CDS_4	gcttgagagtcattgcttac
TSPAN8_CDS_5	agagcctacatcttcagaac
TSPAN8_CDS_6	caatatgtccacagcaacgt
TSPAN8_CDS_7	catgatgatggcacctacag
TSPAN8_CDS_8	catgcagcgactttctttta
TSPAN8_CDS_9	gatcagaagcaagcctatga
TSPAN8_CDS_10	aaaacagctcctaggatacc
TSPAN8_CDS_11	gagtttcattcacaatgcga
TSPAN8_CDS_12	aattgtttttcactttcccc
TSPAN8_CDS_13	aaacacaattatggcttcct
TSPAN8_CDS_14	accgcagcatttaaactctt
TSPAN8_CDS_15	caatcagcagctccattgac
TSPAN8_CDS_16	gacaggcacataattcagga
TSPAN8_CDS_17	agaaatacaggtctctttgt
TSPAN8_CDS_18	ttttttgccaagaagtcttt
TSPAN8_CDS_19	ccagtccaaatgatattcca
TSPAN8_CDS_20	accaaacccagtatctcaat
TSPAN8_CDS_21	ctggcaatacaggaccatag
MUC20.CDS_UTR.fasta_1	aaggggattcctgctaactg
MUC20.CDS_UTR.fasta_2	aaggagacctggaagtgagg
MUC20.CDS_UTR.fasta_3	cttttggcatacgggacatg
MUC20.CDS_UTR.fasta_4	ctctcagcacagtaacgcag
MUC20.CDS_UTR.fasta_5	cttcatgggaaccttctggg
MUC20.CDS_UTR.fasta_6	cacatacactccggtggatg
MUC20.CDS_UTR.fasta_7	aaggacacctctgggaacag
MUC20.CDS_UTR.fasta_8	acagaacatgtgccaaggtg
MUC20.CDS_UTR.fasta_9	atcaggtctctctttactga
MUC20.CDS_UTR.fasta_10	gatggaagcacacagatggg
MUC20.CDS_UTR.fasta_11	ggccacactgagtgaatttt
TMPRSS2_CDS_UTR.fasta_1	tacacgcactctgtgaagtg
TMPRSS2_CDS_UTR.fasta_2	aagtgaggctgtgagcagaa
TMPRSS2_CDS_UTR.fasta_3	atggcatggattcagtagtg
TMPRSS2_CDS_UTR.fasta_4	tacaatttgacggttgccat
TMPRSS2_CDS_UTR.fasta_5	ttgttgagttcctattgcat
TMPRSS2_CDS_UTR.fasta_6	agccagtgactgagttattg
TMPRSS2_CDS_UTR.fasta_7	atcagtgactatgatcgtct
TMPRSS2_CDS_UTR.fasta_8	tactccaatcacaatgccag
TMPRSS2_CDS_UTR.fasta_9	tactgctatcagagcaacca
TMPRSS2_CDS_UTR.fasta_10	cattcatcttgttaggtggg
TMPRSS2_CDS_UTR.fasta_11	gcttcaaagttcagggtaga
TMPRSS2_CDS_UTR.fasta_12	gacaggtttcattactgctt
TMPRSS2_CDS_UTR.fasta_13	gatgagggtgagagacttga
TMPRSS2_CDS_UTR.fasta_14	ctggagatgcctattaggaa
TMPRSS2_CDS_UTR.fasta_15	attgacactgagagaggggc
TMPRSS2_CDS_UTR.fasta_16	gactcccaatgtactttcat
TMPRSS2_CDS_UTR.fasta_17	caagaaggttgggtttccta
TMPRSS2_CDS_UTR.fasta_18	agtcagctttgccaaatttc
TMPRSS2_CDS_UTR.fasta_19	gctctgaacaggcaagttta
TMPRSS2_CDS_UTR.fasta_20	aggctatggcaaatccgaat
TMPRSS2_CDS_UTR.fasta_21	cctggcacatgtacttaatg
TMPRSS2_CDS_UTR.fasta_22	ttgtgtttggtgagttcaca
TMPRSS2_CDS_UTR.fasta_23	caaaggtgtggcatttcact
TMPRSS2_CDS_UTR.fasta_24	tacaggtagacaaccctgac
CEACAM1_CDS_UTR.fasta_1	tacacgcactctgtgaagtg
CEACAM1_CDS_UTR.fasta_2	aagtgaggctgtgagcagaa
CEACAM1_CDS_UTR.fasta_3	atggcatggattcagtagtg
CEACAM1_CDS_UTR.fasta_4	tacaatttgacggttgccat
CEACAM1_CDS_UTR.fasta_5	ttgttgagttcctattgcat
CEACAM1_CDS_UTR.fasta_6	agccagtgactgagttattg
CEACAM1_CDS_UTR.fasta_7	atcagtgactatgatcgtct
CEACAM1_CDS_UTR.fasta_8	tactccaatcacaatgccag
CEACAM1_CDS_UTR.fasta_9	tactgctatcagagcaacca
CEACAM1_CDS_UTR.fasta_10	cattcatcttgttaggtggg
CEACAM1_CDS_UTR.fasta_11	gcttcaaagttcagggtaga
CEACAM1_CDS_UTR.fasta_12	gacaggtttcattactgctt
CEACAM1_CDS_UTR.fasta_13	gatgagggtgagagacttga
CEACAM1_CDS_UTR.fasta_14	ctggagatgcctattaggaa
CEACAM1_CDS_UTR.fasta_15	attgacactgagagaggggc
CEACAM1_CDS_UTR.fasta_16	gactcccaatgtactttcat
CEACAM1_CDS_UTR.fasta_17	caagaaggttgggtttccta
CEACAM1_CDS_UTR.fasta_18	agtcagctttgccaaatttc
CEACAM1_CDS_UTR.fasta_19	gctctgaacaggcaagttta
CEACAM1_CDS_UTR.fasta_20	aggctatggcaaatccgaat
CEACAM1_CDS_UTR.fasta_21	cctggcacatgtacttaatg
CEACAM1_CDS_UTR.fasta_22	ttgtgtttggtgagttcaca
CEACAM1_CDS_UTR.fasta_23	caaaggtgtggcatttcact
CEACAM1_CDS_UTR.fasta_24	tacaggtagacaaccctgac
CEACAM1_CDS_UTR.fasta_25	taagcaccaaggtgcttaga
CEACAM1_CDS_UTR.fasta_26	ccagaaggattaggtggtat
CEACAM1_CDS_UTR.fasta_27	atcaggaattgccttggatt
CEACAM1_CDS_UTR.fasta_28	aagttcctagcagattgtgt
CEACAM1_CDS_UTR.fasta_29	ccccaaattgtgtattcttt
CEACAM1_CDS_UTR.fasta_30	tctttcacctaaggcaatcg
CEACAM1_CDS_UTR.fasta_31	gttgatgattggtctgaggt
CEACAM1_CDS_UTR.fasta_32	cctgacaaagtgaatggggg
CEACAM1_CDS_UTR.fasta_33	caccagcatgagtgatagtg
CEACAM1_CDS_UTR.fasta_34	aaagaggctaggcctaagtt
CEACAM1_CDS_UTR.fasta_35	ccatctgtgtagaagactgg
CEACAM1_CDS_UTR.fasta_36	gcctaacatgagatcaggta
